# Diet Post-translationally Modifies The Gut Microbial Proteome To Modulate Renal Function

**DOI:** 10.1101/2020.02.25.964957

**Authors:** Lior Lobel, Y. Grace Cao, Jonathan N. Glickman, Wendy S. Garrett

## Abstract

We identify a novel mechanism linking diet, gut microbial metabolism, and renal function. We found that a sulfur amino acid-based dietary intervention post-translationally modifies a microbial enzyme, blunting its uremic toxin-producing activity and alleviating chronic kidney disease (CKD) in a preclinical model. We also define a heretofore unknown role for the post-translational modification S-sulfhydration within the gut microbiome. This study provides a framework for understanding how diet can tune microbiota function via protein post-translational modification without altering microbial community composition to support healthy host physiology beyond the gut and specifically how a dietary modification can inhibit tryptophanase activity to ameliorate CKD progression.

**One Sentence Summary:** We found that diet post-translationally modifies the gut microbiota proteome to modulate kidney function.
