## Supplementary material for "Diet Post-translationally Modifies The Gut Microbial Proteome To Modulate Renal Function": Table S1

### Sheet: Diet formulae
	Product #	A15121501		A15121502
		High SAA		Low SAA
		gm%	kcal%	gm%	kcal%
	Protein	17	18	17	18
	Carbohydrate	69	71	69	71
	Fat	5	12	5	12
	Total		100		100
	kcal/gm		3.9		3.9
	Ingredient (gm)	gm	kcal	gm	kcal
	L-Arginine	9.2	37	10.4	41.6
	L-Histidine-HCl-H2O	5.5	22	6.3	25.2
	L-Isoleucine	7.4	30	8.3	33.2
	L-Leucine	11	44	12.5	50
	L-Lysine-HCl	12.9	52	14.6	58.4
	L-Methionine	15	60	3	12
	L-Phenylalanine	7.4	30	8.3	33.2
	L-Threonine	7.4	30	8.3	33.2
	L-Tryptophan	1.8	7	2.1	8.4
	L-Valine	7.4	30	8.3	33.2
	L-Alanine	8.9	36	10.5	42
	L-Asparagine-H2O	4.6	18	5.2	20.8
	L-Aspartate	9.2	37	10.4	41.6
	L-Cystine	8	32	0.3	1.2
	L-Glutamic Acid	27.6	110	31.3	125.2
	L-Glutamine	4.6	18	5.2	20.8
	Glycine	9.2	37	10.4	41.6
	L-Proline	4.6	18	5.2	20.8
	L-Serine	4.6	18	5.2	20.8
	L-Tyrosine	3.7	15	4.2	16.8
	L-Amino Acids, total	170	680	170	680
	Corn Starch	550.5	2202	550.5	2202
	Maltodextrin 10	125	500	125	500
	Sucrose	0	0	0	0
	Cellulose	50	0	50	0
	Corn Oil	50	450	50	450
	Mineral Mix S10001	35	0	35	0
	Sodium Bicarbonate	7.5	0	7.5	0
	Vitamin Mix V10001	10	40	10	40
	Choline Bitrartrate	2	0	2	0
	FD&C Yellow Dye #5	0.05	0	0	0
	FD&C Red Dye #40	0	0	0.05	0
	FD&C Blue Dye #1	0	0	0	0
	Total	1000.05	3872	1000.05	3872
	Research Diets, Inc.
	* For saa-Ad diets – 0.02% adenine was added to both diets
