## Supplementary material for "Diet Post-translationally Modifies The Gut Microbial Proteome To Modulate Renal Function": Table S4

### Sheet: List of cloning primers
Primer Name	Sequence	Comment
TnaA-his A	atatGGATCCTCTGGCGGTAGGTCTGTATG	for tnaA-his allelic replacement of tnaA
TnaA-his B	gtggtggtggtggtggtgctcgagAACTTCTTTAAGTTTTGCGGTG	for tnaA-his allelic replacement of tnaA
TnaA-his C	ctcgagcaccaccaccaccaccacTAATTAATACTACAGAGTGGCTATAAGG	for tnaA-his allelic replacement of tnaA
TnaA-his D	atatGCGGCCGCCCAAACACGATCACAAAGGAG	for tnaA-his allelic replacement of tnaA
DecR-del A	atatggatccGCGTATTTGATTACCGGCAAC	for in-frame deletion of decR
DecR-del B	gtcctgacctgattctggatatttattctaacatagcccttccacagagaa	for in-frame deletion of decR
DecR-del C	ttctctgtggaagggctatgttagaataaatatccagaatcaggtcaggac	for in-frame deletion of decR
DecR-del D	atatgcggccgcTGCACCACCATCCAACTACC	for in-frame deletion of decR

### Sheet: List of RT-qPCR primers
Primer Name	Sequence
ASF356_F	AAAATAATTAGGAGCTTGCTTTTAA
ASF356_R	TTAGAAGATGCCTCCTAAGAACC
ASF360_F	GGTGATGACGCTGGGAAC
ASF360_R	AAGCAATAGCCATGCAGC
ASF361_F	GAACGAAACTTCTTTATCACC
ASF361_R	TAGCATAGCCACCTTTTACA
ASF457_F	TCTCTTCGGGGATGATTAAAC
ASF457_R	AACTTTTCCTATATAAACATGCAC
ASF492_F	CTGCGGAATTCCTTCGGGG
ASF492_R	CCCATACCACCGGAGTTTTC
ASF500_F	ACGGAGGACCCCTGAAGG
ASF500_R	AGCGATAAATCTTTGATGTCC
ASF502_F	GAGCGAAGCACTTTTTTAGAAC
ASF502_R	TTACACCACCTCAGTTTTTACC
ASF519_F	GCAGCACGATGTAGCAATACA
ASF519_R	TTAACAAATATTTCCATGTGGAAC

### Sheet: 16S rDNA library primers
List of reverse primers
Sample	Primer Name	Reverse complement of 3' Illumina adapter	Golay barcode	Reverse primer pad	Reverse primer linker	Reverse primer
Low_C4F_A	806rcbc15	CAAGCAGAAGACGGCATACGAGAT	GAATACCAAGTC	AGTCAGTCAG	CC	GGACTACHVGGGTWTCTAAT
Low_C4F_B	806rcbc16	CAAGCAGAAGACGGCATACGAGAT	GTAGATCGTGTA	AGTCAGTCAG	CC	GGACTACHVGGGTWTCTAAT
Low_C4F_C	806rcbc17	CAAGCAGAAGACGGCATACGAGAT	TAACGTGTGTGC	AGTCAGTCAG	CC	GGACTACHVGGGTWTCTAAT
High_C4F_A	806rcbc18	CAAGCAGAAGACGGCATACGAGAT	CATTATGGCGTG	AGTCAGTCAG	CC	GGACTACHVGGGTWTCTAAT
High_C4F_B	806rcbc19	CAAGCAGAAGACGGCATACGAGAT	CCAATACGCCTG	AGTCAGTCAG	CC	GGACTACHVGGGTWTCTAAT
High_C4F_C	806rcbc20	CAAGCAGAAGACGGCATACGAGAT	GATCTGCGATCC	AGTCAGTCAG	CC	GGACTACHVGGGTWTCTAAT
Low_C4M_A	806rcbc21	CAAGCAGAAGACGGCATACGAGAT	CAGCTCATCAGC	AGTCAGTCAG	CC	GGACTACHVGGGTWTCTAAT
Low_C4M_B	806rcbc22	CAAGCAGAAGACGGCATACGAGAT	CAAACAACAGCT	AGTCAGTCAG	CC	GGACTACHVGGGTWTCTAAT
Low_C4M_C	806rcbc23	CAAGCAGAAGACGGCATACGAGAT	GCAACACCATCC	AGTCAGTCAG	CC	GGACTACHVGGGTWTCTAAT
High_C4M_A	806rcbc24	CAAGCAGAAGACGGCATACGAGAT	GCGATATATCGC	AGTCAGTCAG	CC	GGACTACHVGGGTWTCTAAT
High_C4M_B	806rcbc25	CAAGCAGAAGACGGCATACGAGAT	CGAGCAATCCTA	AGTCAGTCAG	CC	GGACTACHVGGGTWTCTAAT
High_C4M_C	806rcbc26	CAAGCAGAAGACGGCATACGAGAT	AGTCGTGCACAT	AGTCAGTCAG	CC	GGACTACHVGGGTWTCTAAT
Low_C5F_A	806rcbc27	CAAGCAGAAGACGGCATACGAGAT	GTATCTGCGCGT	AGTCAGTCAG	CC	GGACTACHVGGGTWTCTAAT
Low_C5F_B	806rcbc28	CAAGCAGAAGACGGCATACGAGAT	CGAGGGAAAGTC	AGTCAGTCAG	CC	GGACTACHVGGGTWTCTAAT
Low_C5F_C	806rcbc29	CAAGCAGAAGACGGCATACGAGAT	CAAATTCGGGAT	AGTCAGTCAG	CC	GGACTACHVGGGTWTCTAAT
High_C5F_A	806rcbc30	CAAGCAGAAGACGGCATACGAGAT	AGATTGACCAAC	AGTCAGTCAG	CC	GGACTACHVGGGTWTCTAAT
High_C5F_B	806rcbc31	CAAGCAGAAGACGGCATACGAGAT	AGTTACGAGCTA	AGTCAGTCAG	CC	GGACTACHVGGGTWTCTAAT
High_C5F_C	806rcbc32	CAAGCAGAAGACGGCATACGAGAT	GCATATGCACTG	AGTCAGTCAG	CC	GGACTACHVGGGTWTCTAAT
Low_C5M_A	806rcbc33	CAAGCAGAAGACGGCATACGAGAT	CAACTCCCGTGA	AGTCAGTCAG	CC	GGACTACHVGGGTWTCTAAT
Low_C5M_B	806rcbc34	CAAGCAGAAGACGGCATACGAGAT	TTGCGTTAGCAG	AGTCAGTCAG	CC	GGACTACHVGGGTWTCTAAT
Low_C5M_C	806rcbc35	CAAGCAGAAGACGGCATACGAGAT	TACGAGCCCTAA	AGTCAGTCAG	CC	GGACTACHVGGGTWTCTAAT
High_C5M_A	806rcbc36	CAAGCAGAAGACGGCATACGAGAT	CACTACGCTAGA	AGTCAGTCAG	CC	GGACTACHVGGGTWTCTAAT
High_C5M_B	806rcbc37	CAAGCAGAAGACGGCATACGAGAT	TGCAGTCCTCGA	AGTCAGTCAG	CC	GGACTACHVGGGTWTCTAAT
High_C5M_C	806rcbc38	CAAGCAGAAGACGGCATACGAGAT	ACCATAGCTCCG	AGTCAGTCAG	CC	GGACTACHVGGGTWTCTAAT
Low_C10F_A	806rcbc39	CAAGCAGAAGACGGCATACGAGAT	TCGACATCTCTT	AGTCAGTCAG	CC	GGACTACHVGGGTWTCTAAT
Low_C10F_B	806rcbc40	CAAGCAGAAGACGGCATACGAGAT	GAACACTTTGGA	AGTCAGTCAG	CC	GGACTACHVGGGTWTCTAAT
Low_C10F_C	806rcbc41	CAAGCAGAAGACGGCATACGAGAT	GAGCCATCTGTA	AGTCAGTCAG	CC	GGACTACHVGGGTWTCTAAT
Low_C10M_A	806rcbc42	CAAGCAGAAGACGGCATACGAGAT	TTGGGTACACGT	AGTCAGTCAG	CC	GGACTACHVGGGTWTCTAAT
Low_C10M_B	806rcbc43	CAAGCAGAAGACGGCATACGAGAT	AAGGCGCTCCTT	AGTCAGTCAG	CC	GGACTACHVGGGTWTCTAAT
Low_C10M_C	806rcbc44	CAAGCAGAAGACGGCATACGAGAT	TAATACGGATCG	AGTCAGTCAG	CC	GGACTACHVGGGTWTCTAAT
High_C10F_A	806rcbc45	CAAGCAGAAGACGGCATACGAGAT	TCGGAATTAGAC	AGTCAGTCAG	CC	GGACTACHVGGGTWTCTAAT
High_C10F_B	806rcbc46	CAAGCAGAAGACGGCATACGAGAT	TGTGAATTCGGA	AGTCAGTCAG	CC	GGACTACHVGGGTWTCTAAT
High_C10F_C	806rcbc47	CAAGCAGAAGACGGCATACGAGAT	CATTCGTGGCGT	AGTCAGTCAG	CC	GGACTACHVGGGTWTCTAAT
High_C10M_A	806rcbc48	CAAGCAGAAGACGGCATACGAGAT	TACTACGTGGCC	AGTCAGTCAG	CC	GGACTACHVGGGTWTCTAAT
High_C10M_B	806rcbc49	CAAGCAGAAGACGGCATACGAGAT	GGCCAGTTCCTA	AGTCAGTCAG	CC	GGACTACHVGGGTWTCTAAT
High_C10M_C	806rcbc50	CAAGCAGAAGACGGCATACGAGAT	GATGTTCGCTAG	AGTCAGTCAG	CC	GGACTACHVGGGTWTCTAAT
Low_C11F_A	806rcbc51	CAAGCAGAAGACGGCATACGAGAT	CTATCTCCTGTC	AGTCAGTCAG	CC	GGACTACHVGGGTWTCTAAT
Low_C11F_B	806rcbc52	CAAGCAGAAGACGGCATACGAGAT	ACTCACAGGAAT	AGTCAGTCAG	CC	GGACTACHVGGGTWTCTAAT
Low_C11F_C	806rcbc53	CAAGCAGAAGACGGCATACGAGAT	ATGATGAGCCTC	AGTCAGTCAG	CC	GGACTACHVGGGTWTCTAAT
Low_C11M_A	806rcbc54	CAAGCAGAAGACGGCATACGAGAT	GTCGACAGAGGA	AGTCAGTCAG	CC	GGACTACHVGGGTWTCTAAT
Low_C11M_B	806rcbc55	CAAGCAGAAGACGGCATACGAGAT	TGTCGCAAATAG	AGTCAGTCAG	CC	GGACTACHVGGGTWTCTAAT
Low_C11M_C	806rcbc56	CAAGCAGAAGACGGCATACGAGAT	CATCCCTCTACT	AGTCAGTCAG	CC	GGACTACHVGGGTWTCTAAT
HIgh_C11F_A	806rcbc57	CAAGCAGAAGACGGCATACGAGAT	TATACCGCTGCG	AGTCAGTCAG	CC	GGACTACHVGGGTWTCTAAT
HIgh_C11F_B	806rcbc58	CAAGCAGAAGACGGCATACGAGAT	AGTTGAGGCATT	AGTCAGTCAG	CC	GGACTACHVGGGTWTCTAAT
HIgh_C11F_C	806rcbc59	CAAGCAGAAGACGGCATACGAGAT	ACAATAGACACC	AGTCAGTCAG	CC	GGACTACHVGGGTWTCTAAT
HIgh_C11M_A	806rcbc60	CAAGCAGAAGACGGCATACGAGAT	CGGTCAATTGAC	AGTCAGTCAG	CC	GGACTACHVGGGTWTCTAAT
HIgh_C11M_B	806rcbc61	CAAGCAGAAGACGGCATACGAGAT	GTGGAGTCTCAT	AGTCAGTCAG	CC	GGACTACHVGGGTWTCTAAT
HIgh_C11M_C	806rcbc62	CAAGCAGAAGACGGCATACGAGAT	GCTCGAAGATTC	AGTCAGTCAG	CC	GGACTACHVGGGTWTCTAAT
Forward Primer
Primer Name	5' Illumina adapter	Forward primer pad	Forward primer linker	Forward primer
515F	AATGATACGGCGACCACCGAGATCTACAC	TATGGTAATT	GT	GTGCCAGCMGCCGCGGTAA
Sequencing Primers
Primer Name	Sequence
Read 1	TATGGTAATTGTGTGCCAGCMGCCGCGGTAA
Read 2	AGTCAGTCAGCCGGACTACHVGGGTWTCTAAT
Index	ATTAGAWACCCBDGTAGTCCGGCTGACTGACT
