## Supplementary material for "Diet Post-translationally Modifies The Gut Microbial Proteome To Modulate Renal Function": Table S5

### Sheet: List_of_R_packages
	R version 3.6.2 (2019-12-12)
	Platform: x86_64-pc-linux-gnu (64-bit)
	Running under: elementary OS 5.1 Hera
	Rstudio 1.2.5019
	Package	Version
	BiocManager	1.30.10
	BiocParallel	1.20.1
	broom	0.5.4
	CAMERA	1.42.0
	data.table	1.12.8
	dplyr	0.8.3
	EnhancedVolcano	1.4.0
	flextable	0.5.6
	ggpbur	0.2.4
	ggplot2	3.2.1
	ggsiginif	0.6.0
	ggthemes	4.2.0
	kableExtra	1.1
	knitr	1.27
	magrittr	1.5
	matrixTests	0.1.8
	pandr	0.6.3
	phyloseq	1.30.0
	PMCMR	4.3
	PMCMRplus	1.4.2
	RcolorBrewer	1.1-2
	reshape2	1.4.3
	scales	1.1.0
	tidyverse	1.3.0
	vegan	2.5-6
	viridis	0.5.1
	xcms	3.8.1
	yingtools2	0.0.0.95
